# SREBP-dependent regulation of lipid homeostasis is required for progression and growth of pancreatic ductal adenocarcinoma

**DOI:** 10.1101/2024.02.04.578802

**Authors:** Chiaki T. Ishida, Stephanie L. Myers, Wei Shao, Meredith R. McGuire, Chune Liu, Casie S. Kubota, Theodore E. Ewachiw, Debaditya Mukhopadhyay, Suqi Ke, Hao Wang, Zeshaan A. Rasheed, Robert A. Anders, Peter J. Espenshade

## Abstract

Metabolic reprogramming is a necessary component of oncogenesis and cancer progression that solid tumors undergo when their growth outstrips local nutrient supply. The supply of lipids such as cholesterol and fatty acids is required for continued tumor cell proliferation, and oncogenic mutations stimulate de novo lipogenesis to support tumor growth. Sterol regulatory element-binding protein (SREBP) transcription factors control cellular lipid homeostasis by activating genes required for lipid synthesis and uptake. SREBPs have been implicated in the progression of multiple cancers, including brain, breast, colon, liver, and prostate. However, the role the SREBP pathway and its central regulator SREBP cleavage activating protein (SCAP) in pancreatic ductal adenocarcinoma (PDAC) has not been studied in detail. Here, we demonstrated that pancreas-specific knockout of *Scap* has no effect on mouse pancreas development or function, allowing for examination of the role for *Scap* in the murine KPC model of PDAC. Notably, heterozygous loss of *Scap* prolonged survival in KPC mice, and homozygous loss of *Scap* impaired PDAC tumor progression. Using subcutaneous and orthotopic xenograft models, we showed that S*CAP* is required for human PDAC tumor growth. Mechanistically, chemical or genetic inhibition of the SREBP pathway prevented PDAC cell growth under low serum conditions due to a lack of lipid supply. Highlighting the clinical importance of this pathway, the SREBP pathway is broadly required for cancer cell growth, SREBP target genes are upregulated in human PDAC tumors, and increased expression of SREBP targets genes is associated with poor survival in PDAC patients. Collectively, these results demonstrate that SCAP and the SREBP pathway activity are essential for PDAC cell and tumor growth *in vitro* and *in vivo*, identifying SCAP as a potential therapeutic target for PDAC.

**SIGNIFICANCE:** Our findings demonstrate that SREBP pathway activation is a critical part of the metabolic reprogramming that occurs in PDAC development and progression. Therefore, targeting the SREBP pathway has significant therapeutic potential.
