## Supplementary material for "SREBP-dependent regulation of lipid homeostasis is required for progression and growth of pancreatic ductal adenocarcinoma": Table S1

### Sheet: Table_S3
Table S1. Detailed cause of death and observed lesions in KPC mouse cohorts
Note: Age is defined in days. For all mice, the presence of PanINs or PDAC was scored, but no specific grade was assigned. Columns labeled Liver, Lung, LN, D/BW, and Other assess the presence of the metastatic lesions within those organ systems. “M” is male; “F” is female; “PanIN” is pancreatic intraepithelial neoplasia; “PDAC” is pancreatic ductal adenocarcinoma; “LN” is lymph node; “D/BW” is di…
Genotype	Sex	Age	Cause of death/euthanasia	PanINs	PDAC	Liver	Lung	LN	D/BW	Other
KPC	M	252	PDAC	Yes	Yes	No	No	No	No	Ascites
KPC	M	262	PDAC	Yes	Yes	Yes	Yes	Yes	No	Ascites
KPC	M	134	Lymphoma	Yes	No	No	No	No	No
KPC	M	299	PDAC	Yes	Yes	Yes	Yes	No	No	GI tract wall invasion
KPC	M	410	PDAC	Yes	Yes	Yes	No	Yes	No	Ascites
KPC	M	219	Cholangiocarcinoma	Yes	No	No	No	No	No
KPC	M	287	PDAC	Yes	Yes	Yes	Yes	No	Yes	Ascites; carcinomatosis
KPC	M	236	Thyroid Adenocarcinoma	Yes	No	No	No	No	No
KPC	F	190	Unknown	Yes	No	No	No	No	No
KPC	F	237	Salivary Carcinoma	Yes	No	No	No	No	No
KPC	F	166	Likely pneumonia	Yes	No	No	No	No	No
KPC	F	150	Large, ulcerated perineal carcinoma	Yes	No	No	No	No	No
KPC	F	135	Facial papilloma growing to eye	Yes	Yes	No	No	No	No
KPC	F	315	PDAC	Yes	Yes	No	No	No	No	Mesenteric, ascites
KPC	F	119	Large, ulcerated perineal carcinoma	Yes	No	No	No	No	No	Abscess near tumor
KPC	F	452	PDAC	Yes	Yes	No	No	No	No	GI tract wall invasion
KPC	F	319	PDAC	Yes	Yes	No	Yes	No	No
KPC	F	313	Unknown	Yes	No	No	No	No	No
KPCSfl/+	M	359	PDAC	Yes	Yes	No	Yes	No	No	Spleen mets, mesentery
KPCSfl/+	M	127	Lymphoma	Yes	No	No	No	No	No
KPCSfl/+	M	118	Lymphoma	Yes	No	No	No	No	No
KPCSfl/+	M	224	PDAC	Yes	Yes	Yes	Yes	No	Yes	Carcinomatosis
KPCSfl/+	M	224	Hematopoietic neoplasia	Yes	No	No	No	No	No
KPCSfl/+	M	181	Unknown	Yes	Yes	No	No	No	No
KPCSfl/+	M	198	Salivary Carcinoma	Yes	No	No	No	No	No
KPCSfl/+	M	226	Unknown	Yes	No	No	No	No	No
KPCSfl/+	M	170	Unknown	Yes	Yes	No	No	No	No
KPCSfl/+	M	293	Large ear hematoma	Yes	No	No	No	No	No
KPCSfl/+	M	307	Unknown	Yes	No	No	No	No	No
KPCSfl/+	M	157	Salivary Carcinoma	Yes	No	No	No	No	No
KPCSfl/+	M	362	Unknown	Yes	Yes	No	No	No	No
KPCSfl/+	M	425	Unknown	Yes	No	No	No	No	No
KPCSfl/+	F	290	Thyroid Adenocarcinoma	Yes	No	No	No	No	No
KPCSfl/+	F	169	Lymphoma	Yes	No	No	No	No	No
KPCSfl/+	F	348	Severe hydronephrosis	Yes	Yes	No	No	No	No
KPCSfl/+	F	400	Large, ulcerated perineal carcinoma	Yes	Yes	No	No	No	No
KPCSfl/+	F	366	Salivary Carcinoma	Yes	No	No	No	No	No
KPCSfl/+	F	225	Pancreatic cyst rupture	Yes	No	No	No	No	No
KPCSfl/+	F	381	PDAC	Yes	Yes	Yes	Yes	No	No
KPCSfl/+	F	270	Lymphoma	Yes	Yes	No	No	No	No
KPCSfl/+	F	252	Thyroid Adenocarcinoma	Yes	Yes	No	No	No	No
KPCSfl/+	F	206	Histiocytic sarcoma	Yes	No	No	No	No	No
KPCSfl/+	F	343	Large, ulcerated perineal carcinoma	Yes	Yes	No	No	No	No
KPCSfl/+	F	194	Large, ulcerated perineal carcinoma	Yes	No	No	No	No	No
KPCSfl/+	F	232	Large, ulcerated perineal carcinoma	Yes	No	No	No	No	No
KPCSfl/+	F	115	Lymphoma	Yes	Yes	No	No	No	No
KPCSfl/+	F	242	PDAC	Yes	Yes	Yes	Yes	No	Yes
KPCSfl/+	F	343	Rectal prolapse	Yes	Yes	No	No	No	No
KPCSfl/+	F	372	Thyroid Adenocarcinoma	Yes	Yes	No	No	No	Yes	Mesentery
KPCSfl/+	F	172	Large, ulcerated perineal carcinoma	Yes	Yes	No	No	No	No
KPCSfl/fl	M	151	Unknown	Yes	No	No	No	No	No
KPCSfl/fl	M	146	Rectal prolapse	Yes	No	No	No	No	No
KPCSfl/fl	M	215	Primary lung carcinoma	Yes	No	No	No	No	No
KPCSfl/fl	M	73	Pancreatic cyst rupture	Yes	No	No	No	No	No
KPCSfl/fl	M	288	Cranial soft tissue sarcoma	Yes	No	No	No	No	No
KPCSfl/fl	M	85	Unknown	Yes	No	No	No	No	No
KPCSfl/fl	M	125	Hematopoietic neoplasia	Yes	No	No	No	No	No
KPCSfl/fl	M	195	Primary lung carcinoma	Yes	No	No	No	No	No
KPCSfl/fl	M	211	Urinary obstruction	Yes	No	No	No	No	No
KPCSfl/fl	M	167	Thyroid Adenocarcinoma	Yes	No	No	No	No	No
KPCSfl/fl	F	195	Large, ulcerated perineal carcinoma	Yes	No	No	No	No	No
KPCSfl/fl	F	200	Hemangiosarcoma	Yes	No	No	No	No	No
KPCSfl/fl	F	95	Unknown	Yes	No	No	No	No	No
KPCSfl/fl	F	211	Diffuse mineralization	Yes	No	No	No	No	No
KPCSfl/fl	F	189	Obstruction due to perineal carcinoma	Yes	No	No	No	No	No
KPCSfl/fl	F	246	Large, ulcerated perineal carcinoma	Yes	No	No	No	No	No
Age is defined in days.
For all mice, the presence of PanINs or PDAC was scored, but no specific grade was assigned.
Columns labeled Liver, Lung, LN, D/BW, and Other assess the presence of the metastatic lesions within those organ systems.
“M” is male; “F” is female; “PanIN” is pancreatic intraepithelial neoplasia; “PDAC” is pancreatic ductal adenocarcinoma; “LN” is lymph node; “D/BW” is diaphragm/body wall.
