## Supplementary material for "SREBP-dependent regulation of lipid homeostasis is required for progression and growth of pancreatic ductal adenocarcinoma": Table S3

### Sheet: Sheet1
Table S3. SREBP target genes analyzed using the Kaplan-Meier Plotter
Gene	P value	FDR (%)	Median survival (months)
			Low expression cohort	High expression cohort
LDLR	0.0001	1	67.87	17.73
SQLE	0.0007	5	15.57	9.77
MSMO1	0.0041	50	30.43	17.73
ELOVL1	0.0048	50	72.73	17.73
FDFT1	0.0055	50	19.73	11.13
DHCR24	0.0062	50	67.87	18.93
HMGCS1	0.0073	50	15.57	10.43
PHGDH	0.0088	over 50	50.07	19.73
DHCR7	0.009	over 50	30.43	18.93
ELOVL3	0.0094	over 50	37.67	19.77
GGPS1	0.0307	over 50	23.17	17.27
