## Supplementary material for "SREBP-dependent regulation of lipid homeostasis is required for progression and growth of pancreatic ductal adenocarcinoma": Table S4

### Sheet: Table S4
Table S4. Primer sequences used for quantitative PCR
Human gene	Sequence (5' to 3')
SCD	For: AGTTCTACACCTGGCTTTGG
	Rev: GTTGGCAATGATCAGAAAGAGC
FASN	For: CTTCGAGGTGTCAGAGAACG
	Rev: TCCTTGTAAACTTCAGCCTGG
INSIG1	For: GCTATGCTGATACCCTTCTGTG
	Rev: ATCTTCCTTGCTCTCAGAATCG
HMGCR	For: ACAGATACTTGGGAATGCAGAG
	Rev: CTGTCGGCGAATAGATACACC
HMGCS1	For: CGGTATGCCCTGGTAGTTG
	Rev: TGCATATGTGTCCCACGAAG
LDLR	For: TTCACTCCATCTCAAGCATCG
	Rev: ACTGAAAATGGCTTCGTTGATG
GAPDH	For: ACATCGCTCAGACACCATG
	Rev: TGTAGTTGAGGTCAATGAAGGG
