## Supplementary material for "SREBP-dependent regulation of lipid homeostasis is required for progression and growth of pancreatic ductal adenocarcinoma": Table S5

### Sheet: Sheet1
Table S5. Primer sequences used for mouse tissue genotyping
Primer name	Genotyping	Sequence (5' to 3')
GP1	Kras LSL site (non-pancreatic tissue)	GCAGGTCGAGGGACCTAATA
GP2		ATGGAAACCAGTACTTTCATCTTCT
GP3	Wildtype Trp53 (non-pancreatic tissue)	TTACACATCCAGCCTCTGTGG
GP4	Trp53 LSL site (non-pancreatic tissue)	AGCTAGCCACCATGGCTTGAGTAAGTCTGCA
GP5		CTTGGAGACATAGCCACACTG
GP6	Scap floxed site (non-pancreatic tissue)	GGCAAGTAACAAGGGATCCG
GP7		CAGTTTGTCCCTTACGTGGT
GP8	Pdx1 Cre (both tissue types)	GCGGTCTGGCAGTAAAAACTATC
GP9		GTGAAACAGCATTGCTTGTCACTT
GP10	Kras G12D mutation (pancreas)	TGTCTTTCCCCAGCACAGT
GP11		CTGCATAGTACGCTATACCCTGT
GP12	Trp53 R172H mutation (pancreas)	CTTGGAGACATAGCCACACTG
GP13		GCCTGCCTAGCTTCCTCA
GP14	Scap mutation (pancreas)	GGTTGTTGGTTCAGGTTGGG
GP15		GGCAAGTAACAAGGGATCCG
GP16	Fatty Acid Intestinal Binding Protein (internal control)	TAGAGCTTTGCCACATCACAGGTCATT
GP17		CCTCCGGAGAGCAGCGATTAAAAGTGT
